# Improved long-read sequencing technology reveals full genome architecture of Malian *Plasmodium falciparum* field isolates

**DOI:** 10.64898/2026.11.13.766388

**Authors:** B. Díaz-Terenti, M. Diakite, L. C. Ranford-Cartwright, S. Pradhan, M.C. Martos-Contreras, T. D. Otto, E. Gómez-Díaz

**Affiliations:** Instituto de Parasitología y Biomedicina López-Neyra (IPBLN), Consejo Superior de Investigaciones Científicas, 18016, Granada, Spain; School of Biodiversity, One Health and Veterinary Medicine, College of Medical, Veterinary and Life Sciences, University of Glasgow, Glasgow, G12 8QQ, UK; University of Science, Techniques, and Technologies of Bamako, Mali; Centre of Immunobiology, Institute of Infection, Immunity & Inflammation, College of Medical, Veterinary and Life Sciences University of Glasgow, Glasgow, UK; Bernhard Nocht Institute for Tropical Medicine (BNITM); Universität Hamburg (UHH)

**Keywords:** Malaria parasites, PacBio HiFi, de novo genome assembly, natural genomic diversity, subtelomeric regions, telomeres, multigene families

## Abstract

Understanding genome plasticity in malaria parasites and the diversity of their repetitive gene families requires high-quality reference genomes derived from parasites recently isolated from patients. However, generating such genomes in *Plasmodium falciparum* remains challenging owing to the parasite’s extreme AT content, extensive repetitive regions, and the frequent occurrence of multiclonal infections in endemic settings. As a result, most available reference genomes are derived from laboratory-adapted strains, that have experienced prolonged *in vitro* maintenance, and that incompletely represent natural parasite diversity.

We developed and optimized a *de novo* assembly strategy based on PacBio HiFi long-read sequencing and applied it to eight recently-isolated and cloned *P. falciparum* parasites from Mali. HiFi sequencing enabled highly accurate genome reconstruction, yielding assemblies with a mean of 18 contigs, 301 pseudogenes, and a frameshift rate of 0.04% following Liftoff annotation. Assemblies showed high structural integrity and near-complete chromosomes, including improved recovery of subtelomeric regions and multigene families, without requiring short-read correction. Despite overall conservation of chromosome organization, substantial variation was observed in chromosome-end architecture, subtelomeric structure, and telomeric repeat content among parasite genomes.

Our approach simplifies the generation of high-quality *P. falciparum* genomes and reduces sequencing requirements fourfold. The resulting assemblies enabled characterization of natural variation in telomere plasticity and multicopy gene family diversity in field isolates. These findings establish PacBio HiFi sequencing as an effective and scalable strategy for producing highly contiguous and accurate *de novo* assemblies of *P. falciparum*, supporting the development of geographically-diverse, field-relevant malaria parasite reference genomes.
