## Supplementary tables for "Improved long-read sequencing technology reveals full genome architecture of Malian *Plasmodium falciparum* field isolates"

### Sheet: S1_sequencing_stats
	Clones
		Sample name	Organism/Nature of sample	Number of Reads	Bases	Mean Read Length	Mean Barcode Quality	Coverage
		KK2504	Plasmodium Falciparum	435905	7498752907	17202	98.0	312.448
		KK2202	Plasmodium Falciparum	390419	6,833,178,791	17502	97.0	#VALUE!
		BG1701	Plasmodium Falciparum	193823	3,880,411,468	20020	98.0	#VALUE!
		KK2403	Plasmodium Falciparum	377655	6,370,269,650	16867	97.0	#VALUE!
		BG1905	Plasmodium Falciparum	362479	5,824,032,928	16067	98.0	#VALUE!
		BG0801	Plasmodium Falciparum	318192	4,838,554,868	15206	98.0	#VALUE!
		KK2401	Plasmodium Falciparum	1,062,808	18,581,141,390	17483	96.7	#VALUE!
		KK2502	Plasmodium Falciparum	1,031,334	19,623,766,988	19027	97.2	#VALUE!
	Illumina
		Sample name	Organism/Nature of sample	Polymerase Reads	Bases	Mean Read Length	Coverage
		BG1701	Plasmodium Falciparum	10171764	1525764600	150	63.5735
		KK2403	Plasmodium Falciparum	13378594	2006789100	150	83.6162

### Sheet: S2_Stats_assembly_clones
	A	Statistics after the assembly using CANU
											REFERENCE
			KK2504	KK2202	BG1701	KK2403	BG1905	BG0801	KK2401	KK2502	3D7
		Sum	24536887	25553014	24250322	24430175	24395238	24840661	24792323	24805958	23332839
		nº contigs	53	82	38	61	58	66	61	59	16
		ave	462960.13	311622.12	638166.37	400494.67	420607.55	376373.65	406432	420440	1.4583e+06
		Largest	3320623	3383138	3425639	3332031	3376253	3451947	3416143	3286423	3291936
		N50	1544128, n = 6	1528655, n = 6	1673768, n = 5	1550452, n = 6	1684502, n = 5	1656923, n = 5	1503325, n = 6	1506356, n = 6	1687656, n=5
		N60	1482198, n = 7	1440057, n = 8	1457075, n = 7	1484941, n = 7	1497410, n = 7	1451898, n = 7	1449158, n = 7	1415280, n = 8	1472805, n=7
		N70	1420747, n = 9	1418077, n = 9	1410230, n = 9	1404987, n = 9	1414654, n = 9	1417942, n = 9	1402553, n = 9	1126240, n = 10	1445207, n=8
		N80	1186673, n = 11	1177082, n = 11	1410031, n = 10	1106459, n = 11	1166947, n = 11	1154269, n = 11	1111382, n = 11	992478, n = 12	1343557, n=10
		N90	1006327, n = 13	619130, n = 14	1118178, n = 12	889073, n = 13	948512, n = 13	975416, n = 13	917865, n = 13	631053, n = 15	1067971, n=12
		N100	15010, n = 53	14804, n = 82	20122, n = 38	14861, n = 61	15496, n = 58	15381, n = 66	17512, n = 61	14679, n = 59	5967, n=16
		N_count	0	0	0	0	0	0	0	0	0
		Gaps	0	0	0	0	0	0	0	0	0
		Liftoff annotation
		nº Pseudogenes	406	408	318	387	508	354	595	551	158
		nºGenes	6415	6822	6561	6570	6256	6626	6767	6517	5562
		nº Coding genes	6163	6468	6145	6056	6019	6349	6258	6156	5318
		nº Genes with funtion	5674	5809	5593	5694	5615	5693	5574	5645	-
		nº Non coding genes	252	354	416	514	237	277	509	361	244
		RATT (assembly) annotation
		nº Pseudogenes	305	293	220	283	355	232	358	334	158
		nºGenes	6460	6873	6591	6603	6324	6668	6875	6606	5562
		nº Coding genes	6212	6524	6179	6093	6088	6395	6367	6248	5318
		nº Genes with funtion	5944	6102	5843	5953	5920	5950	5893	5956	-
		nº Non coding genes	248	349	412	510	236	273	508	358	244
	B	Statistics after polising using Pilon
											REFERENCE
			KK2504	KK2202	BG1701	KK2403	BG1905	BG0801	KK2401	KK2502	3D7
		Sum	23597158	23602068	23517491	23151571	23420010	23670237	23312039	23423174	23332839
		nº contigs	19	20	17	19	16	18	18	17	16
		ave	1241955.68	1180103.40	1383381.82	1218503.74	1463750.62	1315013.17	1.29511e+06	1.37783e+06	1.4583e+06
		Largest	3320623	3383138	3425639	3332031	3388327	3451971	3416143	3286423	3291936
		N50	1668498, n = 5	1643388, n = 5	1673768, n = 5	1671314, n = 5	1684515, n=5	1656947, n=5	1687130, n = 5	1693086, n = 5	1687656, n=5
		N_count	0	0	0	0	0	100	0	200	0
		Gaps	0	0	0	0	0	1	0	2	0
		Liftoff annotation
		nº Pseudogenes	263	242	249	239	287	262	469	399	158
		nºGenes	6138	6131	6087	5948	5993	6199	5960	5965	5926
		nº Coding genes	5891	5874	5851	5699	5768	5950	5708	5732	5677
		nº Genes with funtion	5462	5438	5453	5431	5437	5476	5327	5349	5422
		nº Non coding genes	247	257	236	249	225	249	252	233	249
		% FRAMESHIFTS	0.06%	0.06%	0.04%	0.04%	0.04%	0.06%	0.00083	0.00042	-
		% FRAMESHIFTS pseudogenes	0.6%	0.56%	0.58%	0.6%	1.08%	0.95%	0.00042	0.00042	-
		RATT (assembly) annotation
		nº Pseudogenes	180	143	158	143	148	143	229	180	158
		nºGenes	6172	6175	6117	5984	6051	6240	6066	6059	5926
		nº Coding genes	5929	5922	5885	5739	5827	5995	5815	5829	5677
		nº Genes with funtion	5708	5711	5698	5692	5732	5732	5650	5657	5422
		nº Non coding genes	243	253	232	245	224	245	251	230	249
		% FRAMESHIFTS	0.03	0.0326	0.0307	0.0298	0.034	0.0335	0.04193	0.03939	-
		% FRAMESHIFTS pseudogenes	0.71%	0.6%	0.65%	0.63%	0.67%	0.76%	0.01021	0.00714	-
		Nº VAR genes (LARS motives - LARS motives on contigs)	68 - 16	74 - 16	65 - 14	60 - 16	67 - 14	72 - 16	54 - 14	72 - 14	63-13
		Nº RIFIN genes (MOTIF1 / ALL / CONTIGS)	188/1875/15	177/1776/16	190/1894/15	169/1674/15	187 / 1864/14	196/1939/14	175/1722/14	177/1742/14	192/1893/14
		Nº STEVOR genes (STEVOR motives - STEVOR motives on contigs)	61 - 13	47 - 13	68 - 14	60 - 10	51 - 10	71 - 13	69 - 13	57 - 11	73-12
		Internal VAR	15	21	18	17	23	18	18	20	22
		External VAR	53	53	47	45	46	54	36	52	41
		STRAINS	IT	SD01	GA01	KE01	Dd2	7G8	KH01	NF54	MEAN
		Nº VAR genes (LARS motives - LARS motives on contigs)	55 - 17	48 - 13	61 - 17	50 - 16	46 - 13	41 - 13	60 - 19	63 - 23	53
		Nº RIFIN genes (MOTIF1 / ALL / CONTIGS)	150/1426/18	139/1374/14	180/1772/16	153/1534/18	146/1432/14	135/1363/20	193/1966/19	188/1849/26	160
		Nº STEVOR genes (STEVOR motives - STEVOR motives on contigs)	37 - 14	22 - 12	38 - 15	34 - 12	32 - 12	12 - 8	35 - 15	33 - 17	30
	C	Completeness
			Complete Chr	No telomere	Incomplete Chr	Incomplete con telomere
			State A	State C	State D	State B
		BG0801	21	5	1	1
		BG1905	19	3	1	5
		BG1701	26	0	0	2
		KK2202	24	0	0	4
		KK2403	15	2	0	11
		KK2504	25	0	1	2
		KK2401	19	3	0	6
		KK2502	20	1	0	7
		3D7 reference	22	1	0	5
		KK2504	KK2202	BG1701	KK2403	BG1905	BG0801	KK2401	KK2502		3D7
	VAR	68	74	65	60	67	72	54	72		63
	RIFIN	188	177	190	169	187	196	175	177		192
	STEVOR	61	47	68	60	51	71	69	57		73
	Internal VAR	15	21	18	17	23	18	18	20		22
	External VAR	53	53	47	45	46	54	36	52		41

### Sheet: S3_Stats_corrections
	A	Statistics after the assembly and polishing
			3D7		BG1701 (from S2)	BG1701_correction		KK2403 (from S2)	KK2403_correction
			Pilon x3	Pilon x5		Pilon x3	Pilon x5		Pilon x3	Pilon x5
		Sum	21302009	21372460	23517491	23517557	23517557	23151571	23130137	23032853
		nº contigs	20	20	17	17	17	19	18	17
		ave	1.0651e+06	1068623	1383382	1.38339e+06	1.38339e+06	1218503.74	1.28501e+06	1.35487e+06
		Largest	2986045	2997815	3425639	3425639	3425639	3332031	3332062	3325185
		Liftoff annotation
		nº Pseudogenes	855	913	249	259	259	239	260	292
		nºGenes	5219	5196	6087	6081	6081	5948	5926	5905
		nº Coding genes	4983	4959	5851	5846	5846	5699	5677	5658
		nº Genes with funtion	4648	4627	5453	5444	5444	5431	5422	5400
		nº Non coding genes	236	237	236	235	235	249	249	247
		% FRAMESHIFTS	0.01083	0.00852	0.04%	0.00041	0.00041	0.04%	0.00042	0.00021
		% FRAMESHIFTS pseudogenes	0.00438	0.00391	0.58%	0.00021	0.00021	0.6%	0.00021	0
		RATT (assembly) annotation
		nº Pseudogenes	405	429	158	156	156	143	157	172
		nºGenes	5504	5499	6117	6118	6118	5984	5965	5956
		nº Coding genes	5250	5244	5885	5887	5887	5739	5720	5710
		nº Genes with funtion	4863	4859	5698	5701	5701	5692	5687	5660
		nº Non coding genes	254	255	232	231	231	245	245	246
		% FRAMESHIFTS	0.04986	0.05058	0.0307	0.03122	0.03122	0.0298	0.0298	0.03042
		% FRAMESHIFTS pseudogenes	0.02973	0.03304	0.65%	0.00347	0.00347	0.63%	0.00391	0.00478
		Nº VAR genes (LARS motives - LARS motives on contigs)	61 - 16	61 - 16	65 - 14	65 - 14	65 - 14	60 - 16	59 - 15	58 - 14
		nº Pseudogenes Liftoff	x3 pilon iterations	x5 pilon iterations		nº Pseudogenes Ratt	x3 pilon iterations	x5 pilon iterations
		PacBio + Illumina	855	913		PacBio + Illumina	405	429
		PacBio HiFi + Illumina (BG1701)	259	259		PacBio HiFi + Illumina (BG1701)	156	156
		PacBio HiFi (BG1701)	249			PacBio HiFi (BG1701)	158
		PacBio HiFi + Illumina (KK2403)	260	292		PacBio HiFi + Illumina (KK2403)	157	172
		PacBio HiFi (KK2403)	239			PacBio HiFi (KK2403)	153
	B	Completeness
			Complete Chr	No telomere	Incomplete Chr	Incomplete con telomere
			State A	State C	State D	State B	Misssing Chromosome
		3D7 reference	22	1	0	5	0
		3D7_pacbio_pilon_x3	17	4	3	4	0
		3D7_pacbio_pilon_x5	17	4	3	4	0
		KK2403_without correction	15	2	0	11	0
		KK2403_correction_pilon_x3	17	0	0	11	0
		KK2403_correction_pilon_x5	17	0	0	11	0
		BG1701_without_correction	26	0	0	2	0
		BG1701_correctio_pilon_x3	26	0	0	2	0
		BG1701_correctio_pilon_x5	26	0	0	2	0

### Sheet: S4_summary_coverages
	A	Basic statistics, pseudogenes and frameshifts
				Contigs after CANU	Contigs after ILRA	Size after ILRA	N50 after ILRA	Pseudogenes Liftoff	Pseudogenes RATT	% Frameshifts Liftoff	% Frameshifts RATT
		BG0801	200X	61	19	23713633	1656953	262	143	0.06%	0.0335
		BG0801	100X	72	21	23730093	1676716	250	140	0.0004	0.0312
		BG0801	50X	34	19	23580862	1672789	239	140	0.0004	0.0333
		BG0801	25X	21	19	23501237	1668058	276	146	0.0004	0.0347
		BG1905	200X	38	19	23478523	1684513	287	148	0.04%	0.034
		BG1905	100X	79	20	23456956	1678922	264	164	0.0004	0.0315
		BG1905	50X	28	17	23367199	1684015	261	154	0.0002	0.0311
		BG1905	25X	22	19	23345068	1722181	291	156	0.0004	0.0343
		BG1701	200X	53	17	23517573	1673779	249	158	0.04%	0.0307
		BG1701	100X	74	18	23537858	1673184	258	163	0.0004	0.0301
		BG1701	50X	34	17	23458802	1673127	230	148	0.0004	0.0315
		BG1701	25X	25	17	23411625	1659073	229	146	0.0004	0.0303
		KK2202	200X	66	20	23602476	1643407	242	143	0.06%	0.0326
		KK2202	100X	81	19	23519151	1636750	227	135	0.0004	0.0278
		KK2202	50X	32	19	23520780	1643937	238	139	0.0004	0.0321
		KK2202	25X	25	17	23406880	1642197	220	127	0.0006	0.0327
		KK2403	200X	82	19	23151735	1671315	239	143	0.04%	0.0298
		KK2403	100X	63	17	23037161	1669379	211	117	0.0004	0.03
		KK2403	50X	25	16	22950314	1666489	216	115	0.0004	0.0295
		KK2403	25X	20	17	22908906	1653586	213	115	0.0004	0.0297
		KK2504	200X	58	19	23597440	1668511	263	180	0.0006	0.03
		KK2504	100X	38	18	23567733	1667504	268	176	0.0004	0.0295
		KK2504	50X	36	19	23584638	1667599	246	164	0.0004	0.0293
		KK2504	25X	24	16	23434238	1667641	249	156	0.0006	0.0301
		3D7	200X	352	23	20991826	1465158	943	462	0.014	0.0616
		3D7	450X	21	16	23549054	1709147	710	337	0.0008	0.0276
	B	Completeness
				Complete Chr	No telomere	Incomplete Chr	Incomplete con telomere
				State A	State C	State D	State B
		BG0801	200X	21	5	1	1
		BG0801	100X	16	10	0	2
		BG0801	50X	12	13	3	0
		BG0801	25X	6	19	2	1
		BG1905	200X	19	3	1	5
		BG1905	100X	15	7	1	5
		BG1905	50X	12	10	1	5
		BG1905	25X	6	16	3	3
		BG1701	200X	26	0	0	2
		BG1701	100X	26	0	0	2
		BG1701	50X	23	3	0	2
		BG1701	25X	16	10	0	2
		KK2202	200X	24	0	0	4
		KK2202	100X	24	0	1	3
		KK2202	50X	20	4	0	4
		KK2202	25X	13	11	2	2
		KK2403	200X	15	2	0	11
		KK2403	100X	11	6	2	9
		KK2403	50X	4	13	7	4
		KK2403	25X	1	16	9	2
		KK2504	200X	25	0	1	2
		KK2504	100X	26	0	0	2
		KK2504	50X	24	1	0	3
		KK2504	25X	20	5	1	2
		3D7	200X	20	1	1	6
		3D7	450X	23	0	0	5
	C	Number of var, rifin and stevor genes
		SampleID	Coverage	LARS_Motives	Stevor_Motives	Rifin_Motif1
		KK2504	200X	69	61	188
		KK2504	100X	69	61	187
		KK2504	50X	69	61	187
		KK2504	25X	68	59	185
		KK2202	200X	74	47	177
		KK2202	100X	71	47	175
		KK2202	50X	71	47	176
		KK2202	25X	71	47	175
		BG1701	200X	65	68	190
		BG1701	100X	65	68	188
		BG1701	50X	66	68	189
		BG1701	25X	66	68	191
		KK2403	200X	60	60	169
		KK2403	100X	59	62	172
		KK2403	50X	58	60	168
		KK2403	25X	59	60	169
		BG1905	200X	67	51	187
		BG1905	100X	68	51	187
		BG1905	50X	69	51	187
		BG1905	25X	69	51	186
		BG0801	200X	72	71	196
		BG0801	100X	72	71	195
		BG0801	50X	72	71	198
		BG0801	25X	72	74	196

### Sheet: S5_Statistical_tests
Analysis	Outcome	Test	Statistic	p-value	Adjusted p-value	Effect size
Liftoff vs RATT (all assemblies)	Pseudogene counts	Paired Wilcoxon signed-rank	RBC = -1.00	0.0078	0.047	Large
Liftoff vs RATT (all assemblies)	Frameshift percentage	Paired Wilcoxon signed-rank	RBC = 1.00	0.0141	0.047	Large
Illumina correction	Contig number (before vs after)	Paired Wilcoxon signed-rank	V = 1	1000	–	RBC = 1.00
Illumina correction	RATT pseudogene counts	Paired Wilcoxon signed-rank	RBC = -0.33	1000	1000	Negligible
Illumina correction	Liftoff pseudogene counts	Paired Wilcoxon signed-rank	RBC = -1.00	0.500	1000	Large
Illumina correction	RATT frameshift percentage	Paired Wilcoxon signed-rank	RBC = -1.00	1000	1000	Large
Illumina correction	Liftoff frameshift percentage	Not tested (identical values before and after correction)	–	–	–	–
Pilon polishing (3 vs 5 iterations)	RATT pseudogene counts	Paired Wilcoxon signed-rank	V = 1	1000	–	RBC = 1.00
Pilon polishing (3 vs 5 iterations)	Liftoff pseudogene counts	Paired Wilcoxon signed-rank	V = 1	1000	–	RBC = 1.00
Pilon polishing (3 vs 5 iterations)	RATT frameshift percentage	Paired Wilcoxon signed-rank	V = 1	1000	–	RBC = 1.00
Pilon polishing (3 vs 5 iterations)	Liftoff frameshift percentage	Paired Wilcoxon signed-rank	V = 0	1000	–	RBC = -1.00
Coverage experiment	State A chromosome ends	Friedman	χ² = 16.97 (df=3)	0.00072	–	Kendall W = 0.943
Coverage experiment	State B chromosome ends	Friedman	χ² = 5.18 (df=3)	0.159	–	Kendall W = 0.288
Coverage experiment	State C chromosome ends	Friedman	χ² = 17.53 (df=3)	0.00055	–	Kendall W = 0.974
Coverage experiment	State D chromosome ends	Friedman	χ² = 7.19 (df=3)	0.066	–	Kendall W = 0.399
Coverage experiment	Contigs after ILRA	Friedman	χ² = 6.25 (df=3)	0.100	–	Kendall W = 0.347
Coverage experiment	Contigs after HiCanu	Friedman	χ² = 16.40 (df=3)	0.00094	–	Kendall W = 0.911
Coverage experiment	Liftoff pseudogene counts	Friedman	χ² = 4.20 (df=3)	0.241	–	Kendall W = 0.233
Coverage experiment	Liftoff frameshift percentage	Friedman	χ² = 8.57 (df=3)	0.0356	–	Kendall W = 0.476
Coverage experiment	RATT pseudogene counts	Friedman	χ² = 4.50 (df=3)	0.212	–	Kendall W = 0.250
Coverage experiment	RATT frameshift percentage	Friedman	χ² = 6.60 (df=3)	0.0858	–	Kendall W = 0.367
Comparison with PlasmoDB references	var genes	Wilcoxon rank-sum	RBC = 0.889	0.0234	0.12	Large
Comparison with PlasmoDB references	rifin genes	Wilcoxon rank-sum	RBC = 0.667	0.1069	0.21	Moderate
Comparison with PlasmoDB references	stevor genes	Wilcoxon rank-sum	RBC = 1.000	0.0141	0.12	Large

### Sheet: S6_drug_resist_mutations
Resistant_Status	RefAA	Position	MutAA	BG0801	BG1701	BG1701	KK2202	KK2401	KK2403	KK2502	KK2504
Candidate	D	1525	E	K	D	E	D	K	E	K	Y
Candidate	E	1528	D	K	N	D	V	I	E	N	Y
Contested	A	437	S	S	S	S	S	S	S	S	S
Contested	I	876	V	I	I	I	I	I	I	I	I
Contested	K	1466	R	R	K	K	K	K	K	K	K
Contested	Y	191	H	H	H	H	H	H	H	H	H
Investigational	I	1139	K	I	I	I	I	I	I	I	I
Investigational	S	1076	I	S	S	S	S	S	S	S	M
Investigational	S	1076	N	S	S	S	S	S	S	S	M
Investigational	V	1103	L	V	V	V	V	V	V	V	A
Validated	A	16	V	A	A	A	A	A	A	A	A
Validated	C	59	R	C	R	R	C	R	R	R	R
Validated	I	164	L	I	I	I	I	I	I	I	I
Validated	I	164	L	I	I	I	I	I	I	I	I
Validated	N	51	I	N	I	I	N	I	I	I	I
Validated	S	108	N	S	N	N	S	N	N	N	N
Validated	S	108	T	S	N	N	S	N	N	N	N
Investigational	H	1484	Y	R	Y	E	G	E	S	Y	G
Investigational	S	1320	L	L	V	C	L	C	D	K	L
Investigational	Y	1356	F	I	P	R	A	R	G	L	A
Validated	D	1246	Y	E	L	P	D	N	D	L	L
Validated	N	1042	D	I	S	K	N	A	N	S	S
Validated	N	86	Y	N	N	N	N	N	N	N	N
Validated	S	1034	C	A	Q	Y	S	A	S	Q	Q
Validated	Y	184	F	Y	Y	Y	F	F	F	F	Y
Investigational	C	276	F	C	C	C	C	C	C	C	C
Investigational	C	276	Y	C	C	C	C	C	C	C	C
Investigational	E	182	D	E	E	E	E	E	E	E	E
Investigational	G	181	C	G	G	G	G	G	G	G	G
Investigational	L	531	F	L	L	L	L	L	L	L	L
Emerging	F	313	S	F	F	F	F	F	F	F	F
Emerging	S	258	L	L	L	L	L	S	L	L	L
Validated	A	220	S	A	A	A	A	A	A	A	A
Validated	A	220	S	A	A	A	A	A	A	A	A
Validated	C	350	R	C	C	C	C	C	C	C	C
Validated	C	72	S	C	C	C	C	C	C	C	C
Validated	F	145	I	F	F	F	F	F	F	F	F
Validated	G	353	V	G	G	G	G	G	G	G	G
Validated	H	97	Y	H	H	H	H	H	H	H	H
Validated	I	218	F	I	I	I	I	I	I	I	I
Validated	I	356	L	I	I	I	I	I	I	I	I
Validated	I	356	T	I	I	I	I	I	I	I	I
Validated	K	76	T	K	K	K	K	K	K	K	K
Validated	K	76	T	K	K	K	K	K	K	K	K
Validated	K	76	T	K	K	K	K	K	K	K	K
Validated	M	343	L	M	M	M	M	M	M	M	M
Validated	M	74	I	M	M	M	M	M	M	M	M
Validated	N	326	D	N	N	N	N	N	N	N	N
Validated	N	326	S	N	N	N	N	N	N	N	N
Validated	N	75	E	N	N	N	N	N	N	N	N
Validated	Q	271	E	Q	Q	Q	Q	Q	Q	Q	Q
Validated	R	371	I	R	R	R	R	R	R	R	R
Validated	T	93	S	T	T	T	T	T	T	T	T
Validated	A	437	G	G	A	G	G	A	A	G	G
Validated	A	581	G	A	A	A	A	A	A	A	A
Validated	A	613	S	A	A	A	S	A	A	A	A
Validated	A	613	T	A	A	A	S	A	A	A	A
Validated	K	540	E	K	K	K	K	K	K	K	K
Validated	S	436	A	S	A	S	A	A	A	S	S
Validated	S	436	F	S	A	S	A	A	A	S	S
Investigational	G	358	S	G	G	G	G	G	G	G	G
Investigational	L	350	H	L	L	L	L	L	L	L	L
Investigational	P	412	T	P	P	P	P	P	P	P	P
Investigational	P	966	T	P	P	P	P	P	P	P	P
Candidate	S	160	N	S	S	S	S	S	S	N	S
Candidate	S	160	T	S	S	S	S	S	S	N	S
Candidate	E	107	V	E	E	E	E	E	E	E	E
Candidate	G	50	E	G	G	G	G	G	G	G	G
Candidate	R	100	K	R	R	R	R	R	R	R	R
Background	D	193	Y	D	D	D	D	D	D	D	D
Validated	A	481	V	A	A	A	A	A	A	A	A
Validated	A	675	V	A	A	A	A	A	A	A	A
Validated	C	469	F	C	C	C	C	C	C	C	C
Validated	C	469	Y	C	C	C	C	C	C	C	C
Validated	C	580	Y	C	C	C	C	C	C	C	C
Validated	F	446	I	F	F	F	F	F	F	F	F
Validated	G	449	A	G	G	G	G	G	G	G	G
Validated	G	538	V	G	G	G	G	G	G	G	G
Validated	I	543	T	I	I	I	I	I	I	I	I
Validated	M	476	I	M	M	M	M	M	M	M	M
Validated	N	458	Y	N	N	N	N	N	N	N	N
Validated	N	537	D	N	N	N	N	N	N	N	N
Validated	N	537	I	N	N	N	N	N	N	N	N
Validated	P	441	L	P	P	P	P	P	P	P	P
Validated	P	527	H	P	P	P	P	P	P	P	P
Validated	P	553	L	P	P	P	P	P	P	P	P
Validated	P	574	L	P	P	P	P	P	P	P	P
Validated	R	515	K	R	R	R	R	R	R	R	R
Validated	R	539	T	R	R	R	R	R	R	R	R
Validated	R	561	H	R	R	R	R	R	R	R	R
Validated	R	622	I	R	R	R	R	R	R	R	R
Validated	V	568	G	V	V	V	V	V	V	V	V
Validated	Y	493	H	Y	Y	Y	Y	Y	Y	Y	Y
Linked marker	E	415	G	E	E	E	E	E	E	E	E
Background	T	484	I	I	I	T	I	E	I	Y	Y
Investigational	Y	186	N	Y	Y	Y	Y	Y	Y	Y	Y
Background	D	128	H	D	D	D	D	D	D	D	D
Background	D	128	Y	D	D	D	D	D	D	D	D
Background	V	127	M	V	V	V	V	V	V	V	V

### Sheet: S7_drug_resist_microsatellites
Resistant_Status	Motif	BG0801	BG1701	BG1905	KK2401	KK2403	KK2202	KK2502	KK2504
Contested	DDNHNDNHNND	2	2	1	1	1	2	2	2
Contested	DNNND	2	2	3	3	3	2	2	2
